# DANTE and DANTE_LTR: Lineage-centric annotation pipelines for long terminal repeat retrotransposons in plant genomes

**DOI:** 10.1101/2024.04.17.589915

**Authors:** Petr Novák, Nina Hoštáková, Pavel Neumann, Jiří Macas

## Abstract

Long terminal repeat (LTR) retrotransposons constitute a predominant class of repetitive DNA elements in most plant genomes. With the increasing number of sequenced plant genomes, there is an ongoing demand for computational tools facilitating efficient annotation and classification of LTR retrotransposons in plant genome assemblies. Herein, we introduce DANTE, a computational pipeline for Domain-based ANnotation of Transposable Elements, designed for sensitive detection of these elements via their conserved protein domain sequences. The identified protein domains are subsequently inputted into the DANTE_LTR pipeline to annotate complete element sequences by detecting their structural features, such as LTRs, in adjacent genomic regions. Leveraging domain sequences allows for precise classification of elements into phylogenetic lineages, offering a more granular annotation compared with coarser conventional superfamily-based classification methods. The efficiency and accuracy of this approach were evidenced via annotation of LTR retrotransposons in 93 plant genomes. Results were benchmarked against several established pipelines, showing that DANTE_LTR is capable of identifying significantly more intact LTR retrotransposons. DANTE and DANTE_LTR are provided as user-friendly Galaxy tools accessible via a public server (https://repeatexplorer-elixir.cerit-sc.cz), installable on local Galaxy instances from the Galaxy tool shed or executable from the command line.
