## Supplementary File S1 for "DANTE and DANTE_LTR: Lineage-centric annotation pipelines for long terminal repeat retrotransposons in plant genomes": summary.csv

Lineage	Number_of_elements	TE_mean_length	LTR_mean_length	Number_of_elements_with_PBS_and_TSD	Number_of_elements_with_PBS	Number_of_elements_with_TSD	Number_of_domain_clusters
Ty1/copia|Ale	675	5363	141	307	184	61	2278
Ty1/copia|Angela	382	7804	1274	216	79	5	664
Ty1/copia|Bianca	118	7777	198	82	12	5	255
Ty1/copia|Ikeros	23	7199	559	15	3	1	294
Ty1/copia|Ivana	314	5829	393	193	55	9	466
Ty1/copia|SIRE	19283	9198	1233	9822	4079	355	31450
Ty1/copia|TAR	776	6380	928	107	112	249	1486
Ty1/copia|Tork	5	4734	296	2	2	0	237
Ty3/gypsy|chromovirus|CRM	536	6858	569	129	255	18	2630
Ty3/gypsy|chromovirus|Reina	765	5302	379	397	70	187	1431
Ty3/gypsy|chromovirus|Tekay	9121	10331	1955	1843	3493	231	19885
Ty3/gypsy|non-chromovirus|OTA|Athila	1	11313	1441	0	0	0	8
Ty3/gypsy|non-chromovirus|OTA|Tat|Ogre	373	9269	687	30	15	204	1710
Ty3/gypsy|non-chromovirus|OTA|Tat|Retand	15904	11992	632	9860	2160	402	25472
