## Supplementary File S1 for "DANTE and DANTE_LTR: Lineage-centric annotation pipelines for long terminal repeat retrotransposons in plant genomes": summary.csv

Lineage	Number_of_elements	TE_mean_length	LTR_mean_length	Number_of_elements_with_PBS_and_TSD	Number_of_elements_with_PBS	Number_of_elements_with_TSD	Number_of_domain_clusters
Ty1/copia|Ale	155	4790	173	88	38	6	110
Ty1/copia|Angela	19	7671	1388	5	5	0	41
Ty1/copia|Bianca	33	7631	278	14	12	2	36
Ty1/copia|Ikeros	70	6552	490	48	9	0	40
Ty1/copia|Ivana	119	5208	391	82	16	3	57
Ty1/copia|SIRE	151	9398	1215	75	34	6	190
Ty1/copia|TAR	298	6424	958	114	59	59	106
Ty1/copia|Tork	32	5070	267	20	5	2	78
Ty3/gypsy|chromovirus|CRM	49	7766	908	28	9	3	103
Ty3/gypsy|chromovirus|Reina	135	5506	353	81	7	34	135
Ty3/gypsy|chromovirus|Tekay	752	12000	2989	342	169	19	525
Ty3/gypsy|non-chromovirus|OTA|Athila	23	9714	1169	0	3	8	191
Ty3/gypsy|non-chromovirus|OTA|Tat|Ogre	162	13161	1190	10	16	58	408
Ty3/gypsy|non-chromovirus|OTA|Tat|Retand	773	11613	579	595	68	29	640
